# Novel method for the prediction of drug-drug Interaction based on Gene Expression profiles

**DOI:** 10.1101/2020.05.13.092718

**Authors:** Yh. Taguchi, Turki Turki

**Affiliations:** Department of Physics, Chuo University, Tokyo 112-8551, Japan; Department of Computer Science, King Abdulaziz University, Jeddah, 21589, Saudi Arabia

**Keywords:** Bioinformatics, Drug-drug interaction, Feature extraction, Gene expression, Tensor decomposition, Unsupervised learning

## Abstract

The accurate prediction of new interactions between drugs is important for avoiding unknown (mild or severe) adverse reactions to drug combinations. The development of effective *in silico* methods for evaluating drug interactions based on gene expression data requires an understanding of how various drugs alter gene expression. Current computational methods for the prediction of drug-drug interactions (DDIs) utilize data for known DDIs to predict unknown interactions. However, these methods are limited in the absence of known predictive DDIs. To improve DDIs’ interpretation, a recent study has demonstrated strong non-linear (i.e., dosedependent) effects of DDIs. In this study, we present a new unsupervised learning approach involving tensor decomposition (TD)-based unsupervised feature extraction (FE) in 3D. We utilize our approach to reanalyze available gene expression profiles for *Saccharomyces cerevisiae*. We found that non-linearity is possible, even for single drugs. Thus, non-linear dose-dependence cannot always be attributed to DDIs. Our analysis provides a basis for the design of effective methods for evaluating DDIs.
