## Supplementary material for "Novel method for the prediction of drug-drug Interaction based on Gene Expression profiles": Enrichment_single.xlsx

### Sheet: KEGG 2019
Term	Overlap	P-value	Adjusted P-value	Old P-value	Old Adjusted P-value	Z-score	Combined Score	Genes
Glycolysis / Gluconeogenesis	14/54	1.29504e-22	3.75561e-21	6.63378e-14	1.9238e-12	-1.68262	84.8015	TPI1;ALD3;GLK1;ENO1;FBA1;GPM1;EMI2;ADH1;HXK1;PGK1;PGM2;TDH3;TDH2;TDH1
Starch and sucrose metabolism	7/39	1.32161e-10	1.91633e-09	2.53006e-06	3.66859e-05	-1.93286	43.9668	EMI2;GPH1;GLC3;HXK1;UGP1;PGM2;GLK1
Fructose and mannose metabolism	5/21	1.43765e-08	1.34481e-07	2.50615e-05	0.000220683	-1.74471	31.5055	EMI2;TPI1;HXK1;GLK1;FBA1
Galactose metabolism	5/22	1.85492e-08	1.34481e-07	3.04391e-05	0.000220683	-1.67928	29.896	EMI2;HXK1;UGP1;PGM2;GLK1
Amino sugar and nucleotide sugar metabolism	5/30	9.7996e-08	5.68377e-07	0.00011263	0.000653252	-1.86698	30.1299	EMI2;HXK1;UGP1;PGM2;GLK1
Longevity regulating pathway	5/36	2.54616e-07	1.23064e-06	0.000244267	0.00118062	-1.38637	21.0499	CTT1;HSP104;SSA1;PNC1;SOD1
Methane metabolism	3/25	0.000118728	0.000491875	0.00713267	0.0295496	-1.57028	14.1933	ENO1;FBA1;GPM1
Protein processing in endoplasmic reticulum	4/88	0.000370667	0.00134367	0.0418933	0.13499	-1.36982	10.8218	HSP82;HSP26;SSA1;HSP42
Ribosome	5/170	0.000504374	0.0016252	0.104597	0.275756	-1.21072	9.19203	RPS8A;RPS3;RPS6B;RPS6A;RPS12
Tyrosine metabolism	2/14	0.00129205	0.00374696	0.0215831	0.0782386	-1.67938	11.1704	ADH1;ALD3
Pentose phosphate pathway	2/27	0.00482485	0.0127201	0.0649671	0.188405	-1.20268	6.41506	PGM2;FBA1
Peroxisome	2/39	0.00988688	0.0238933	0.117943	0.28503	-1.13639	5.24618	CTT1;SOD1
Meiosis	3/130	0.0138391	0.0308719	0.303251	0.39974	-1.28024	5.47977	HXT6;HXT7;HXT4
Butanoate metabolism	1/9	0.0341279	0.0706935	0.136185	0.303798	-1.52096	5.13725	BDH1
Pentose and glucuronate interconversions	1/10	0.0378482	0.0731731	0.148769	0.308163	-1.33393	4.36751	UGP1
Phenylalanine metabolism	1/11	0.0415543	0.0753172	0.161174	0.311603	-1.30145	4.13958	ALD3
Histidine metabolism	1/13	0.0489244	0.0834592	0.185461	0.336147	-1.34445	4.05686	ALD3
beta-Alanine metabolism	1/14	0.0525884	0.0847257	0.197347	0.33665	-1.23259	3.63031	ALD3
Fatty acid degradation	1/19	0.0707005	0.102516	0.254296	0.381088	-1.16566	3.08818	ADH1
Tryptophan metabolism	1/19	0.0707005	0.102516	0.254296	0.381088	-1.0671	2.82707	CTT1
Nicotinate and nicotinamide metabolism	1/20	0.0742817	0.10258	0.265206	0.381088	-0.98845	2.56986	PNC1
Inositol phosphate metabolism	1/21	0.0778493	0.10262	0.27596	0.381088	-1.08452	2.76876	TPI1
Glyoxylate and dicarboxylate metabolism	1/30	0.109353	0.132135	0.366121	0.442396	-0.871705	1.92924	CTT1
Glycine, serine and threonine metabolism	1/30	0.109353	0.132135	0.366121	0.442396	-0.820738	1.81644	GPM1
Purine metabolism	1/57	0.197628	0.229248	0.575996	0.668155	-0.591333	0.958769	PGM2
RNA degradation	1/62	0.213	0.237577	0.606629	0.676625	-0.475882	0.735934	ENO1
Spliceosome	1/73	0.245803	0.2576	0.666651	0.695631	-0.732403	1.02773	SSA1
Endocytosis	1/74	0.248717	0.2576	0.671644	0.695631	-0.551832	0.767841	SSA1
MAPK signaling pathway	1/114	0.356605	0.356605	0.821447	0.821447	-0.448558	0.46252	CTT1

### Sheet: GO Biological Process 2018
Term	Overlap	P-value	Adjusted P-value	Old P-value	Old Adjusted P-value	Z-score	Combined Score	Genes
glycolytic process (GO:0006096)	11/20	2.13434e-22	1.68613e-20	8.49801e-16	6.71343e-14	-1.91437	95.5247	EMI2;TPI1;HXK1;PGK1;GLK1;ENO1;GPM1;TDH3;FBA1;TDH2;TDH1
ATP generation from ADP (GO:0006757)	11/20	2.13434e-22	1.68613e-20	8.49801e-16	6.71343e-14	-1.57099	78.3906	EMI2;TPI1;HXK1;PGK1;GLK1;ENO1;GPM1;TDH3;FBA1;TDH2;TDH1
nicotinamide nucleotide metabolic process (GO:0046496)	11/24	3.13372e-21	1.65042e-19	4.08097e-15	2.14931e-13	-2.00028	94.4375	EMI2;TPI1;HXK1;PGK1;GLK1;ENO1;GPM1;TDH3;FBA1;TDH2;TDH1
carbohydrate catabolic process (GO:0016052)	11/28	2.66341e-20	1.05205e-18	1.59768e-14	6.31083e-13	-1.57009	70.7672	EMI2;TPI1;HXK1;PGK1;GLK1;ENO1;GPM1;TDH3;FBA1;TDH2;TDH1
glucose metabolic process (GO:0006006)	11/32	1.58098e-19	4.99589e-18	5.34346e-14	1.68853e-12	-1.66003	71.8645	TPI1;HXK1;PGK1;PGM2;GLK1;ENO1;GPM1;TDH3;FBA1;TDH2;TDH1
pyruvate metabolic process (GO:0006090)	11/33	2.36429e-19	6.22596e-18	7.07883e-14	1.86409e-12	-1.58286	67.8868	EMI2;TPI1;HXK1;PGK1;GLK1;ENO1;GPM1;TDH3;FBA1;TDH2;TDH1
gluconeogenesis (GO:0006094)	8/16	4.16754e-16	8.2309e-15	1.86116e-11	3.67578e-10	-1.86896	66.1875	TPI1;PGK1;ENO1;GPM1;TDH3;FBA1;TDH2;TDH1
hexose biosynthetic process (GO:0019319)	8/16	4.16754e-16	8.2309e-15	1.86116e-11	3.67578e-10	-1.69505	60.0285	TPI1;PGK1;ENO1;GPM1;TDH3;FBA1;TDH2;TDH1
glucose import (GO:0046323)	5/33	1.61744e-07	2.8395e-06	2.18281e-05	0.000383205	-1.66334	26.01	HXT6;HXT7;HXT4;HXK1;GLK1
glucose transport (GO:0015758)	5/34	1.89062e-07	2.98719e-06	2.48664e-05	0.00039289	-1.70097	26.3331	HXT6;HXT7;HXT4;HXK1;GLK1
superoxide metabolic process (GO:0006801)	3/6	1.0883e-06	1.43293e-05	6.03157e-05	0.000794157	-2.03378	27.9257	CUP1-1;SOD1;CUP1-2
glucose homeostasis (GO:0042593)	3/6	1.0883e-06	1.43293e-05	6.03157e-05	0.000794157	-1.81726	24.9526	EMI2;HXK1;GLK1
cellular glucose homeostasis (GO:0001678)	3/7	1.89925e-06	2.29679e-05	8.56069e-05	0.00104045	-2.0875	27.5009	EMI2;HXK1;GLK1
glycogen metabolic process (GO:0005977)	4/24	2.03513e-06	2.29679e-05	0.000112471	0.00126932	-1.50022	19.6604	GPH1;GLC3;UGP1;PGM2
glycogen biosynthetic process (GO:0005978)	3/10	6.45768e-06	6.37696e-05	0.000200091	0.0019759	-1.83688	21.9512	GLC3;UGP1;PGM2
glucan biosynthetic process (GO:0009250)	3/10	6.45768e-06	6.37696e-05	0.000200091	0.0019759	-1.70584	20.3852	GLC3;UGP1;PGM2
monosaccharide transport (GO:0015749)	3/15	2.41479e-05	0.000224433	0.000552657	0.00513646	-1.59854	16.9945	HXT6;HXT7;HXT4
cytoplasmic translation (GO:0002181)	6/162	3.79585e-05	0.000333191	0.00418191	0.0264297	-1.73824	17.6936	SSA1;RPS8A;RPS3;RPS6B;RPS6A;RPS12
hexose transport (GO:0008645)	3/18	4.29481e-05	0.000357147	0.000883424	0.0077545	-1.60656	16.1548	HXT6;HXT7;HXT4
hexose metabolic process (GO:0019318)	3/23	9.1929e-05	0.000726239	0.00167196	0.0139037	-1.37749	12.803	HXK1;PGM2;GLK1
translation (GO:0006412)	7/297	0.000146786	0.00110439	0.0205055	0.0925677	-1.36028	12.0065	YEF3;SSA1;RPS8A;RPS3;RPS6B;RPS6A;RPS12
cellular response to heat (GO:0034605)	4/72	0.000171316	0.00123036	0.00509962	0.03099	-1.30338	11.3029	HSP104;HSP26;SSA1;HSP12
mannose metabolic process (GO:0006013)	2/6	0.000217275	0.0014304	0.0022761	0.017125	-1.96528	16.5759	HXK1;GLK1
response to copper ion (GO:0046688)	2/6	0.000217275	0.0014304	0.0022761	0.017125	-1.7855	15.0595	CUP1-1;CUP1-2
disaccharide biosynthetic process (GO:0046351)	2/8	0.000403557	0.00236156	0.00361508	0.0237993	-1.99426	15.5855	UGP1;PGM2
nucleotide-sugar metabolic process (GO:0009225)	2/8	0.000403557	0.00236156	0.00361508	0.0237993	-1.95086	15.2463	UGP1;PGM2
trehalose biosynthetic process (GO:0005992)	2/8	0.000403557	0.00236156	0.00361508	0.0237993	-1.89265	14.7915	UGP1;PGM2
trehalose metabolic process (GO:0005991)	2/11	0.000786783	0.0044397	0.00615629	0.0360257	-1.94233	13.8829	UGP1;PGM2
ribonucleoprotein complex disassembly (GO:0032988)	2/15	0.00148712	0.00783215	0.0104844	0.0571218	-1.96167	12.7723	HSP104;SSA1
energy reserve metabolic process (GO:0006112)	2/15	0.00148712	0.00783215	0.0104844	0.0571218	-1.64676	10.7219	UGP1;RGI1
chaperone mediated protein folding requiring cofactor (GO:0051085)	2/16	0.00169533	0.00837068	0.0117259	0.059764	-1.99149	12.7055	HSP104;SSA1
'de novo' posttranslational protein folding (GO:0051084)	2/16	0.00169533	0.00837068	0.0117259	0.059764	-1.62844	10.3893	HSP104;SSA1
response to metal ion (GO:0010038)	2/17	0.00191659	0.00917639	0.0130287	0.064329	-1.9069	11.9318	CUP1-1;CUP1-2
organelle disassembly (GO:1903008)	2/20	0.00265764	0.0123502	0.0172932	0.0827979	-1.53799	9.12078	HSP104;SSA1
apoptotic process (GO:0006915)	2/22	0.00321508	0.0145138	0.0204215	0.0925677	-1.85554	10.6506	TDH3;TDH2
maturation of SSU-rRNA (GO:0030490)	3/87	0.00461176	0.0202405	0.0501336	0.195857	-1.41618	7.61781	RPS8A;RPS6B;RPS6A
cellular divalent inorganic cation homeostasis (GO:0072503)	2/27	0.00482485	0.0206034	0.0291757	0.128049	-1.92104	10.2468	PGM2;SOD1
cellular response to osmotic stress (GO:0071470)	2/28	0.00518309	0.0215507	0.0310779	0.132711	-1.39854	7.35961	CTT1;HSP12
maturation of SSU-rRNA from tricistronic rRNA transcript (SSU-rRNA, 5.8S rRNA, LSU-rRNA) (GO:0000462)	3/105	0.00776373	0.0314531	0.0777577	0.195857	-1.43792	6.98582	RPS8A;RPS6B;RPS6A
establishment of protein localization to mitochondrion (GO:0072655)	2/42	0.011403	0.0450417	0.0623124	0.195857	-1.53902	6.88541	HSP82;SSA1
trehalose metabolism in response to stress (GO:0070413)	1/6	0.0228816	0.071674	0.063236	0.195857	-2.29833	8.68177	HSP104
amino acid catabolic process via Ehrlich pathway (GO:0000955)	1/7	0.0266447	0.071674	0.0719446	0.195857	-2.31773	8.40215	ADH1
hexose catabolic process (GO:0019320)	1/6	0.0228816	0.071674	0.063236	0.195857	-2.11258	7.9801	PGM2
age-dependent response to oxidative stress involved in chronological cell aging (GO:0001324)	1/7	0.0266447	0.071674	0.0719446	0.195857	-2.07496	7.52209	SOD1
glycolytic fermentation to ethanol (GO:0019655)	1/7	0.0266447	0.071674	0.0719446	0.195857	-2.06933	7.50166	ADH1
regulation of small GTPase mediated signal transduction (GO:0051056)	1/7	0.0266447	0.071674	0.0719446	0.195857	-2.04222	7.40337	TFS1
regulation of protein metabolic process (GO:0051246)	1/6	0.0228816	0.071674	0.063236	0.195857	-1.95319	7.37804	TFS1
heme transport (GO:0015886)	1/6	0.0228816	0.071674	0.063236	0.195857	-1.93798	7.32058	TDH3
cofactor transport (GO:0051181)	1/7	0.0266447	0.071674	0.0719446	0.195857	-2.01224	7.29471	TDH3
positive regulation of DNA metabolic process (GO:0051054)	1/7	0.0266447	0.071674	0.0719446	0.195857	-2.0082	7.28006	RPS3
(1->6)-beta-D-glucan metabolic process (GO:0006077)	1/7	0.0266447	0.071674	0.0719446	0.195857	-1.9542	7.08428	UGP1
(1->6)-beta-D-glucan biosynthetic process (GO:0006078)	1/7	0.0266447	0.071674	0.0719446	0.195857	-1.91347	6.93663	UGP1
negative regulation of cellular process (GO:0048523)	1/7	0.0266447	0.071674	0.0719446	0.195857	-1.81813	6.59103	SSA1
glucose transmembrane transport (GO:1904659)	1/8	0.0303934	0.071674	0.080574	0.195857	-1.87548	6.55205	HXT7
hydrogen peroxide catabolic process (GO:0042744)	1/7	0.0266447	0.071674	0.0719446	0.195857	-1.80451	6.54164	CTT1
glucan catabolic process (GO:0009251)	1/8	0.0303934	0.071674	0.080574	0.195857	-1.87237	6.54117	GPH1
hexose transmembrane transport (GO:0035428)	1/8	0.0303934	0.071674	0.080574	0.195857	-1.853	6.4735	HXT7
negative regulation of cell aging (GO:0090344)	1/6	0.0228816	0.071674	0.063236	0.195857	-1.66575	6.29225	SSA1
nucleic acid metabolic process (GO:0090304)	1/8	0.0303934	0.071674	0.080574	0.195857	-1.79643	6.27589	RTC3
regulation of cell aging (GO:0090342)	1/6	0.0228816	0.071674	0.063236	0.195857	-1.64999	6.23271	SSA1
regulation of transcription from RNA polymerase II promoter in response to oxidative stress (GO:0043619)	1/8	0.0303934	0.071674	0.080574	0.195857	-1.77623	6.20532	SOD1
cellular response to water deprivation (GO:0042631)	1/8	0.0303934	0.071674	0.080574	0.195857	-1.73672	6.06729	STF2
protein targeting to mitochondrion (GO:0006626)	2/64	0.0252887	0.071674	0.124546	0.222174	-1.64752	6.05857	HSP82;SSA1
positive regulation of sequence-specific DNA binding transcription factor activity (GO:0051091)	1/8	0.0303934	0.071674	0.080574	0.195857	-1.72266	6.01816	SOD1
regulation of cellular respiration (GO:0043457)	1/8	0.0303934	0.071674	0.080574	0.195857	-1.6527	5.77375	SOD1
hydrogen peroxide metabolic process (GO:0042743)	1/8	0.0303934	0.071674	0.080574	0.195857	-1.60367	5.60246	CTT1
mitochondrial transport (GO:0006839)	2/66	0.0267749	0.071674	0.130773	0.222174	-1.31906	4.77539	HSP82;SSA1
box C/D snoRNP assembly (GO:0000492)	1/9	0.0341279	0.0748917	0.089125	0.201168	-2.02569	6.84206	HSP82
alcohol biosynthetic process (GO:0046165)	1/9	0.0341279	0.0748917	0.089125	0.201168	-1.99803	6.74863	ADH1
plasma membrane organization (GO:0007009)	1/9	0.0341279	0.0748917	0.089125	0.201168	-1.99673	6.74425	HSP12
galactose metabolic process (GO:0006012)	1/9	0.0341279	0.0748917	0.089125	0.201168	-1.8382	6.20876	PGM2
response to reactive oxygen species (GO:0000302)	1/9	0.0341279	0.0748917	0.089125	0.201168	-1.64727	5.5639	CTT1
positive regulation of phosphorylation (GO:0042327)	1/10	0.0378482	0.0808109	0.0975983	0.214174	-2.12182	6.94721	PGK1
galactose catabolic process (GO:0019388)	1/10	0.0378482	0.0808109	0.0975983	0.214174	-1.94629	6.37251	PGM2
regulation of telomere maintenance via telomerase (GO:0032210)	1/11	0.0415543	0.084105	0.105994	0.21761	-2.38691	7.59216	HSP82
amino acid catabolic process to alcohol via Ehrlich pathway (GO:0000947)	1/12	0.0452463	0.084105	0.114314	0.21761	-2.18609	6.76732	ADH1
negative regulation of DNA biosynthetic process (GO:2000279)	1/12	0.0452463	0.084105	0.114314	0.21761	-1.94002	6.00559	PNC1
cation homeostasis (GO:0055080)	1/12	0.0452463	0.084105	0.114314	0.21761	-1.93255	5.98246	PGM2
protein stabilization (GO:0050821)	1/11	0.0415543	0.084105	0.105994	0.21761	-1.72046	5.47236	SOD1
small nucleolar ribonucleoprotein complex assembly (GO:0000491)	1/11	0.0415543	0.084105	0.105994	0.21761	-1.71982	5.47033	HSP82
cellular zinc ion homeostasis (GO:0006882)	1/12	0.0452463	0.084105	0.114314	0.21761	-1.67641	5.18956	SOD1
zinc ion homeostasis (GO:0055069)	1/12	0.0452463	0.084105	0.114314	0.21761	-1.59165	4.92717	SOD1
cytoskeleton organization (GO:0007010)	1/12	0.0452463	0.084105	0.114314	0.21761	-1.55863	4.82494	HSP42
regulation of proteolysis (GO:0030162)	1/12	0.0452463	0.084105	0.114314	0.21761	-1.55455	4.81232	TFS1
regulation of Ras protein signal transduction (GO:0046578)	1/12	0.0452463	0.084105	0.114314	0.21761	-1.55067	4.80031	TFS1
primary alcohol metabolic process (GO:0034308)	1/13	0.0489244	0.0878414	0.122558	0.222174	-2.19468	6.62241	ADH1
cellular response to unfolded protein (GO:0034620)	1/13	0.0489244	0.0878414	0.122558	0.222174	-1.52107	4.58979	SSA1
response to hydrogen peroxide (GO:0042542)	1/13	0.0489244	0.0878414	0.122558	0.222174	-1.46375	4.41683	CTT1
beta-glucan biosynthetic process (GO:0051274)	1/14	0.0525884	0.0883932	0.130728	0.222174	-1.84413	5.43144	UGP1
cellular calcium ion homeostasis (GO:0006874)	1/14	0.0525884	0.0883932	0.130728	0.222174	-1.82425	5.37288	PGM2
cellular amino acid biosynthetic process (GO:0008652)	1/14	0.0525884	0.0883932	0.130728	0.222174	-1.82303	5.36929	ALD3
ethanol metabolic process (GO:0006067)	1/14	0.0525884	0.0883932	0.130728	0.222174	-1.66694	4.90957	ADH1
mitochondrial electron transport, ubiquinol to cytochrome c (GO:0006122)	1/14	0.0525884	0.0883932	0.130728	0.222174	-1.44139	4.24526	CYC7
protein targeting (GO:0006605)	2/93	0.0499837	0.0883932	0.220192	0.299917	-1.14114	3.41891	HSP82;SSA1
regulation of vacuole fusion, non-autophagic (GO:0032889)	1/15	0.0562385	0.0897543	0.138822	0.223816	-1.78931	5.1499	ENO1
translational termination (GO:0006415)	1/15	0.0562385	0.0897543	0.138822	0.223816	-1.75588	5.0537	YEF3
ribosomal small subunit export from nucleus (GO:0000056)	1/15	0.0562385	0.0897543	0.138822	0.223816	-1.67126	4.81016	RPS3
cellular response to salt stress (GO:0071472)	1/15	0.0562385	0.0897543	0.138822	0.223816	-1.62412	4.67446	CTT1
calcium ion homeostasis (GO:0055074)	1/15	0.0562385	0.0897543	0.138822	0.223816	-1.53458	4.41676	PGM2
cellular copper ion homeostasis (GO:0006878)	1/16	0.0598747	0.092747	0.146844	0.229716	-1.90665	5.36819	SOD1
cellular response to topologically incorrect protein (GO:0035967)	1/16	0.0598747	0.092747	0.146844	0.229716	-1.54953	4.36269	SSA1
glucose 6-phosphate metabolic process (GO:0051156)	1/16	0.0598747	0.092747	0.146844	0.229716	-1.5368	4.32688	PGM2
copper ion homeostasis (GO:0055070)	1/17	0.0634971	0.0964667	0.154792	0.237447	-1.61845	4.46169	SOD1
cellular glucan metabolic process (GO:0006073)	1/17	0.0634971	0.0964667	0.154792	0.237447	-1.47204	4.05806	UGP1
mitochondrial electron transport, cytochrome c to oxygen (GO:0006123)	1/18	0.0671057	0.100025	0.162667	0.244776	-1.72322	4.65525	CYC7
SRP-dependent cotranslational protein targeting to membrane, translocation (GO:0006616)	1/18	0.0671057	0.100025	0.162667	0.244776	-1.49496	4.03861	SSA1
rRNA export from nucleus (GO:0006407)	1/19	0.0707005	0.102483	0.170471	0.249393	-1.60798	4.26003	RPS3
cellular protein complex disassembly (GO:0043624)	1/19	0.0707005	0.102483	0.170471	0.249393	-1.39596	3.69831	YEF3
rRNA transport (GO:0051029)	1/19	0.0707005	0.102483	0.170471	0.249393	-1.33412	3.53448	RPS3
response to unfolded protein (GO:0006986)	1/20	0.0742817	0.105515	0.178204	0.255966	-1.41572	3.68071	SSA1
cellular cation homeostasis (GO:0030003)	1/20	0.0742817	0.105515	0.178204	0.255966	-1.31521	3.41939	PGM2
transmembrane transport (GO:0055085)	2/117	0.0747955	0.105515	0.303277	0.3803	-1.2159	3.15283	HXT6;HXT7
SRP-dependent cotranslational protein targeting to membrane (GO:0006614)	1/21	0.0778493	0.108283	0.185867	0.264567	-1.44769	3.69593	SSA1
mitochondrion organization (GO:0007005)	2/120	0.0781281	0.108283	0.313646	0.390206	-1.18695	3.02601	HSP82;SSA1
regulation of vacuole organization (GO:0044088)	1/22	0.0814033	0.111841	0.193459	0.272916	-1.28282	3.21774	ENO1
chromatin silencing at rDNA (GO:0000183)	1/23	0.0849438	0.11471	0.200983	0.278555	-1.47657	3.64089	PNC1
intracellular protein transmembrane transport (GO:0065002)	1/23	0.0849438	0.11471	0.200983	0.278555	-1.45329	3.58346	SSA1
cellular ion homeostasis (GO:0006873)	1/24	0.0884708	0.118461	0.208437	0.286375	-1.42826	3.46364	PGM2
secondary alcohol biosynthetic process (GO:1902653)	1/26	0.0954847	0.126778	0.223144	0.301339	-1.38593	3.25526	BDH1
response to salt stress (GO:0009651)	1/27	0.0989716	0.129236	0.230396	0.305904	-1.43603	3.32144	CTT1
cellular metal ion homeostasis (GO:0006875)	1/27	0.0989716	0.129236	0.230396	0.305904	-1.23077	2.84667	PGM2
organic substance transport (GO:0071702)	1/29	0.105906	0.133865	0.244704	0.314335	-1.48869	3.34242	TDH3
rRNA-containing ribonucleoprotein complex export from nucleus (GO:0071428)	1/29	0.105906	0.133865	0.244704	0.314335	-1.33836	3.00488	RPS3
positive regulation of transcription from RNA polymerase II promoter involved in cellular response to chemical stimulus (GO:1901522)	1/29	0.105906	0.133865	0.244704	0.314335	-1.29442	2.90625	SOD1
translational elongation (GO:0006414)	1/29	0.105906	0.133865	0.244704	0.314335	-1.13317	2.54421	YEF3
fungal-type cell wall organization (GO:0031505)	2/150	0.113761	0.142652	0.414866	0.478459	-1.27859	2.77923	CCW12;SOD1
proteasome assembly (GO:0043248)	1/35	0.126393	0.157245	0.286084	0.364526	-1.20432	2.49096	HSP82
protein polyubiquitination (GO:0000209)	1/37	0.133119	0.164319	0.299378	0.378414	-1.19808	2.41594	SSA1
mitochondrial ATP synthesis coupled electron transport (GO:0042775)	1/40	0.143112	0.175285	0.318868	0.393602	-1.0915	2.12202	CYC7
protein maturation (GO:0051604)	1/41	0.146418	0.177954	0.325245	0.398363	-1.29785	2.49355	HSP82
replicative cell aging (GO:0001302)	1/42	0.149711	0.180567	0.331565	0.402979	-1.50137	2.85118	PNC1
phosphate-containing compound metabolic process (GO:0006796)	1/43	0.152991	0.181749	0.337827	0.404368	-1.5964	2.99704	PGM2
positive regulation of transcription from RNA polymerase II promoter in response to stress (GO:0036003)	1/43	0.152991	0.181749	0.337827	0.404368	-1.16076	2.17919	SOD1
respiratory electron transport chain (GO:0022904)	1/45	0.159515	0.188085	0.350179	0.416002	-1.19172	2.18754	CYC7
ribosomal subunit export from nucleus (GO:0000054)	1/49	0.172414	0.201788	0.37421	0.441233	-1.30696	2.29746	RPS3
nitrogen compound transport (GO:0071705)	1/50	0.175608	0.204015	0.380081	0.444836	-1.10796	1.9273	TDH3
RNA metabolic process (GO:0016070)	1/55	0.191396	0.220734	0.408638	0.474741	-1.13314	1.87354	RTC3
proteasomal protein catabolic process (GO:0010498)	1/58	0.200726	0.229816	0.425151	0.486767	-1.42381	2.28638	SSA1
protein import into nucleus (GO:0006606)	1/59	0.203812	0.231671	0.430554	0.489407	-1.10695	1.76067	SSA1
chromatin silencing at telomere (GO:0006348)	1/64	0.219067	0.247233	0.456835	0.515571	-1.11339	1.69054	PNC1
cellular transition metal ion homeostasis (GO:0046916)	1/70	0.236993	0.263696	0.486811	0.541663	-1.11981	1.61222	SOD1
RNA export from nucleus (GO:0006405)	1/70	0.236993	0.263696	0.486811	0.541663	-1.05864	1.52415	RPS3
cellular macromolecule biosynthetic process (GO:0034645)	1/80	0.265971	0.29387	0.533216	0.589148	-1.28836	1.70626	YEF3
protein ubiquitination (GO:0016567)	1/82	0.271635	0.298044	0.541992	0.594686	-1.32517	1.72709	SSA1
gene expression (GO:0010467)	1/92	0.299314	0.326149	0.583509	0.635824	-1.04971	1.26622	HSP82
cellular response to oxidative stress (GO:0034599)	1/95	0.307413	0.33268	0.595231	0.644154	-1.28324	1.51366	HSP12
cellular protein complex assembly (GO:0043623)	1/98	0.31542	0.339023	0.60663	0.652024	-1.13882	1.31402	HSP82
ubiquitin-dependent protein catabolic process (GO:0006511)	1/124	0.381094	0.406843	0.693136	0.73997	-1.14474	1.10434	SSA1
proteasome-mediated ubiquitin-dependent protein catabolic process (GO:0043161)	1/145	0.429564	0.455511	0.749167	0.794419	-1.05792	0.893926	SSA1
cellular response to DNA damage stimulus (GO:0006974)	1/149	0.438362	0.461742	0.758642	0.799103	-1.13787	0.938413	RPS3
intracellular protein transport (GO:0006886)	1/161	0.463961	0.485469	0.785018	0.82141	-1.33439	1.02475	SSA1
DNA repair (GO:0006281)	1/169	0.480384	0.499346	0.801015	0.832634	-0.998518	0.732084	RPS3
ribosome biogenesis (GO:0042254)	1/176	0.494345	0.5105	0.814053	0.840656	-0.955845	0.673413	RPS3
DNA metabolic process (GO:0006259)	1/207	0.551854	0.566188	0.862436	0.884837	-1.35671	0.806522	RPS3
vesicle-mediated transport (GO:0016192)	1/213	0.562215	0.573096	0.870261	0.887105	-1.17997	0.679512	SSA1
positive regulation of transcription, DNA-templated (GO:0045893)	1/241	0.607522	0.615311	0.901391	0.912947	-1.0529	0.524729	EMI2
positive regulation of transcription from RNA polymerase II promoter (GO:0045944)	1/270	0.649568	0.653705	0.925917	0.931814	-0.95118	0.410385	EMI2
regulation of transcription from RNA polymerase II promoter (GO:0006357)	1/337	0.730455	0.730455	0.962011	0.962011	-1.07037	0.336189	EMI2

### Sheet: GO Cellular Components 2018
Term	Overlap	P-value	Adjusted P-value	Old P-value	Old Adjusted P-value	Z-score	Combined Score	Genes
retrotransposon nucleocapsid (GO:0000943)	22/91	1.61572e-34	6.3013e-33	5.60099e-21	2.18439e-19	-1.70146	132.387	YLR157C-B;YBL005W-B;YLR227W-B;YDR261C-D;YGR038C-B;YML045W;YPR158C-D;YML039W;YBR012W-B;YER138C;YPR137C-B;YPL257W-B;YDR316W-B;YLR035C-A;YGR161C-D;YNL054W-B;YMR045C;YPR158W-B;YAR009C;YER160C;YHR214C-B;YNL284C-B
nucleus (GO:0005634)	34/1599	9.70323e-18	1.89213e-16	0.0010643	0.0207538	-1.54926	60.6907	YBL005W-B;TMA10;YLR227W-B;YGR038C-B;YML045W;YPR158C-D;YML039W;YBR012W-B;YER138C;YPL257W-B;SSA1;RPS3;YNL054W-B;YPR158W-B;HSP12;RGI1;YER160C;YHR214C-B;YNL284C-B;YLR157C-B;HSP104;YDR261C-D;PNC1;SOD1;YPR137C-B;HSP26;RTC3;YDR316W-B;YLR035C-A;YGR161C-D;YMR045C;YAR009C;TDH3;TDH2
cytosol (GO:0005829)	17/676	5.94395e-10	7.72713e-09	0.0075541	0.0491017	-1.54368	32.7932	TPI1;GLK1;ENO1;FBA1;GPM1;SOD1;CUP1-1;EMI2;HXK1;SSA1;PGK1;PGM2;HSP12;TDH3;TDH2;TDH1;CUP1-2
cytosolic part (GO:0044445)	8/204	1.17618e-06	1.14678e-05	0.0066678	0.0491017	-1.83438	25.0452	YEF3;SSA1;RPS8A;RPS3;RPS6B;RPS6A;HSP42;RPS12
cytosolic small ribosomal subunit (GO:0022627)	5/71	7.91734e-06	6.17552e-05	0.00322258	0.0418935	-1.80104	21.1558	RPS8A;RPS3;RPS6B;RPS6A;RPS12
mitochondrion (GO:0005739)	15/1063	1.09535e-05	7.11978e-05	0.478048	0.621463	-1.47842	16.8863	TPI1;ENO1;FBA1;GPM1;SOD1;HXT6;HXT7;HSP26;HXK1;CYC7;PGK1;OM45;TDH3;TDH2;TDH1
cytosolic ribosome (GO:0022626)	6/185	7.94382e-05	0.000387261	0.0408315	0.159243	-1.61035	15.2026	YEF3;RPS8A;RPS3;RPS6B;RPS6A;RPS12
small ribosomal subunit (GO:0015935)	5/79	1.33804e-05	7.45479e-05	0.00496391	0.0483981	-1.34662	15.1114	RPS8A;RPS3;RPS6B;RPS6A;RPS12
chaperonin-containing T-complex (GO:0005832)	2/12	0.000941784	0.00367296	0.0144162	0.0803187	-1.89474	13.202	SSA1;HSP42
fungal-type cell wall (GO:0009277)	5/132	0.000156718	0.000679112	0.035137	0.159243	-1.27412	11.1626	SSA1;CCW12;TDH3;TDH2;TDH1
lipid droplet (GO:0005811)	3/53	0.0011192	0.00396806	0.0381446	0.159243	-1.63003	11.0763	TDH3;TDH2;TDH1
mitochondrial intermembrane space (GO:0005758)	3/57	0.00138259	0.0044934	0.0453678	0.160849	-1.55013	10.2058	CYC7;GPM1;SOD1
mitochondrial envelope (GO:0005740)	3/65	0.00201896	0.00605688	0.0616902	0.200493	-1.47655	9.16227	CYC7;GPM1;SOD1
preribosome (GO:0030684)	4/183	0.00546068	0.0141978	0.239069	0.388488	-1.6232	8.45714	RPS8A;RPS3;RPS6B;RPS6A
cytoplasmic stress granule (GO:0010494)	3/96	0.00606506	0.0147836	0.145334	0.372516	-1.55094	7.9179	YEF3;HSP26;UGP1
90S preribosome (GO:0030686)	3/83	0.00404181	0.0112593	0.106747	0.297367	-1.42861	7.87319	RPS8A;RPS3;RPS6A
TRC complex (GO:0072380)	1/7	0.0266447	0.0472337	0.102107	0.297367	-1.93844	7.02718	HSP104
integral component of plasma membrane (GO:0005887)	3/100	0.00678915	0.0155751	0.158038	0.372516	-1.37236	6.85141	HXT6;HXT7;HXT4
cytoplasmic ribonucleoprotein granule (GO:0036464)	3/131	0.0141249	0.030604	0.265554	0.414264	-1.34237	5.71824	YEF3;HSP26;UGP1
microbody (GO:0042579)	2/60	0.0224225	0.0416419	0.200585	0.372516	-1.49716	5.68575	CTT1;PNC1
peroxisome (GO:0005777)	2/60	0.0224225	0.0416419	0.200585	0.372516	-1.28014	4.86157	CTT1;PNC1
fungal-type vacuole lumen (GO:0000328)	1/14	0.0525884	0.0891716	0.182988	0.372516	-1.59137	4.687	TFS1
small-subunit processome (GO:0032040)	2/54	0.0183982	0.0377646	0.171559	0.372516	-1.16971	4.67358	RPS6B;RPS6A
vacuolar lumen (GO:0005775)	1/15	0.0562385	0.0913875	0.193941	0.372516	-1.57576	4.53527	TFS1
cytoskeleton (GO:0005856)	1/19	0.0707005	0.103293	0.236329	0.388488	-1.68617	4.46719	HSP42
intrinsic component of mitochondrial outer membrane (GO:0031306)	1/25	0.0919845	0.123703	0.29583	0.427311	-1.48538	3.54431	OM45
preribosome, small subunit precursor (GO:0030688)	1/18	0.0671057	0.103293	0.225942	0.388488	-1.23559	3.33794	RPS3
integral component of mitochondrial outer membrane (GO:0031307)	1/25	0.0919845	0.123703	0.29583	0.427311	-1.26385	3.01571	OM45
ribosome (GO:0005840)	2/114	0.0715106	0.103293	0.462291	0.621463	-1.1417	3.01169	YEF3;TMA10
fungal-type vacuole (GO:0000324)	4/452	0.0966808	0.125685	0.872172	0.926084	-1.09071	2.54828	SSA1;CCW12;TFS1;ENO1
polysome (GO:0005844)	1/36	0.129763	0.16325	0.393308	0.547822	-1.10705	2.26064	SSA1
lytic vacuole membrane (GO:0098852)	2/220	0.207764	0.240729	0.805198	0.90621	-1.11667	1.75468	SSA1;TFS1
integral component of mitochondrial membrane (GO:0032592)	1/58	0.200726	0.240729	0.550143	0.692115	-1.05919	1.70087	OM45
fungal-type vacuole membrane (GO:0000329)	2/224	0.213399	0.240729	0.813265	0.90621	-1.00953	1.5593	SSA1;TFS1
nuclear periphery (GO:0034399)	1/63	0.216039	0.240729	0.579792	0.706621	-0.924264	1.41625	HSP104
mitochondrial outer membrane (GO:0005741)	1/81	0.268808	0.291209	0.671457	0.79354	-1.03738	1.36287	OM45
storage vacuole (GO:0000322)	2/279	0.291724	0.305252	0.897816	0.926084	-1.03255	1.27205	CCW12;ENO1
lytic vacuole (GO:0000323)	2/283	0.297425	0.305252	0.902338	0.926084	-0.964474	1.16951	CCW12;ENO1
nuclear lumen (GO:0031981)	1/339	0.732562	0.732562	0.991382	0.991382	-1.10561	0.344075	HSP104
